# New Evidence of Altered Gut Microbiota in Autism Spectrum Disorders through Metagenomic Analysis

**DOI:** 10.1101/2025.09.11.675541

**Authors:** Peiqi Xing, Zhaohua Li, Zhuang Xiong, Yingke Ma, Menglin Sun, Yiming Bao

**Affiliations:** China National Center for Bioinformation, Beijing, China, Beijing 100101, China; Beijing Institute of Genomics, Chinese Academy of Sciences, Beijing 100101, China; National Genomics Data Center, China National Center for Bioinformation, Beijing 100101, China; CAS Key Laboratory of Genomic and Precision Medicine, Beijing Institute of Genomics, Chinese Academy of Sciences and China National Center for Bioinformation, Beijing 100101, China; University of Chinese Academy of Sciences, Beijing 100049, China; Wucailu Center for Children with Autism, Wucailu Research Institute, Beijing 100029, China

**Keywords:** Autism Spectrum Disorders, Gut Microbiota, Shotgun Metagenome, Brain-gut Axis, Longitudinal Study

## Abstract

Cumulative evidence suggests alterations of gut microbiota in children with Autism Spectrum Disorder (ASD). However, due to highly diverse research approaches, the distinctive microbial patterns and underlying mechanisms driving ASD etiology remain elusive. Here, we constructed the metagenomic dataset of gut microbiota derived from Chinese children with ASD, incorporating a longitudinal study to explore the pivotal role of gut microbiota in the pathogenesis of ASD. At the bacterial species level, we identified a notable increase in the relative abundance of *Clostridium scindens*, which exhibited a positive correlation with the cholate degradation pathway and showing a decline concurrent with improved behavior in ASD children. Within the fungal community, we observed significant dysbiosis in twenty-six species, underlining their robust discriminatory potential between ASD and neurotypical subjects. Metabolic pathways related to mitochondrial dysfunction were enriched in ASD, alongside peptidoglycan, glutamate, and nucleotide pathways, suggesting potential interactions between the gut and brain through the innate immune system and vagus nerve in ASD. Our findings underscore the significance of the fungal community and mitochondrial dysfunction in ASD etiology, while also shedding light on how perturbed metabolic functions of gut microbiota collectively contribute to the pathogenesis of ASD.
