## Supplementary Tables for "New Evidence of Altered Gut Microbiota in Autism Spectrum Disorders through Metagenomic Analysis"

### Sheet: Table S1_reads_general_stats
Sample	FastQC_percent_duplicates	FastQC_total_sequences	FastQC_avg_sequence_length	FastQC_percent_gc	FastQC_percent_fails
G10_1	15.8506	28350750	150	43	0
G10_2	13.8136	28350750	150	43	0
G11_1	14.0518	21785404	150	46	0
G11_2	13.7212	21785404	150	46	0
G12_1	13.7028	23256600	150	47	0
G12_2	13.2124	23256600	150	47	0
G13_1	20.8972	21122693	150	46	0
G13_2	19.5352	21122693	150	46	0
G14_1	16.8776	20327581	150	45	0
G14_2	16.0214	20327581	150	45	0
G15_1	14.1591	17265809	150	44	0
G15_2	12.2544	17265809	150	44	0
G16_1	16.1214	19634941	150	45	0
G16_2	14.9335	19634941	150	45	0
G17_1	21.9579	24858431	150	50	9.09091
G17_2	21.3779	24858431	150	50	9.09091
G18_1	15.4031	20460685	150	45	0
G18_2	14.3473	20460685	150	45	0
G19_1	17.3619	23897126	150	46	0
G19_2	16.5953	23897126	150	45	0
G20_1	16.4457	25540279	150	47	0
G20_2	15.3152	25540279	150	47	0
G21_1	12.9564	22015826	150	48	0
G21_2	12.8499	22015826	150	48	0
G22_1	15.9807	20297848	150	46	9.09091
G22_2	14.8217	20297848	150	46	9.09091
G23_1	17.8631	23694985	150	44	0
G23_2	16.9102	23694985	150	44	0
G24_1	19.3666	28011821	150	46	0
G24_2	18.6494	28011821	150	46	0
G25_1	30.3774	31651810	150	54	9.09091
G25_2	29.0732	31651810	150	54	9.09091
G26_1	13.4696	26317135	150	47	0
G26_2	13.0246	26317135	150	47	0
G27_1	23.6591	23622970	150	42	0
G27_2	23.2182	23622970	150	42	0
G28_1	14.452	23911741	150	48	0
G28_2	13.7464	23911741	150	48	0
G29_1	18.7692	21382896	150	46	0
G29_2	14.6572	21382896	150	46	0
G30_1	17.5038	23820628	150	47	0
G30_2	14.412	23820628	150	47	0
G31_1	22.9047	26006475	150	44	9.09091
G31_2	22.2834	26006475	150	44	9.09091
G32_1	11.6075	18853907	150	46	0
G32_2	9.9235	18853907	150	47	0
G33_1	13.6043	25910289	150	44	0
G33_2	11.8587	25910289	150	44	0
G34_1	14.3329	24483113	150	46	0
G34_2	13.2073	24483113	150	46	0
G35_1	12.6574	24825826	150	46	0
G35_2	11.7865	24825826	150	46	0
G36_1	13.083	23798952	150	47	0
G36_2	11.9759	23798952	150	47	0
G37_1	20.792	25789728	150	45	0
G37_2	19.6846	25789728	150	45	0
G38_1	22.9443	25354146	150	43	0
G38_2	22.2375	25354146	150	43	0
G39_1	22.9471	27804606	150	46	0
G39_2	21.2692	27804606	150	46	0
G40_1	19.7557	28689968	150	47	9.09091
G40_2	17.3903	28689968	150	47	0
G41_1	18.9232	23444090	150	47	0
G41_2	17.0752	23444090	150	47	0
G42_1	20.9205	25062606	150	45	0
G42_2	19.3824	25062606	150	45	0
G43_1	23.0072	22844181	150	45	0
G43_2	21.6503	22844181	150	45	0
G44_1	20.6092	27693489	150	48	0
G44_2	19.7834	27693489	150	48	0
G45_1	34.6215	24273718	150	44	0
G45_2	32.1384	24273718	150	44	0
G46_1	17.2303	25536414	150	47	9.09091
G46_2	16.0511	25536414	150	47	9.09091
G47_1	27.9455	23199479	150	44	0
G47_2	26.6926	23199479	150	44	9.09091
G48_1	23.6782	28739722	150	48	0
G48_2	11.8911	28739722	150	48	0
G49_1	17.2303	25536414	150	47	9.09091
G49_2	16.0511	25536414	150	47	9.09091
G50_1	26.1682	27794839	150	50	9.09091
G50_2	23.6023	27794839	150	50	9.09091
G51_1	23.541	28030111	150	44	0
G51_2	21.726	28030111	150	44	0
G52_1	20.5696	23485728	150	44	0
G52_2	19.6239	23485728	150	44	0
G53_1	25.0884	31478613	150	47	0
G53_2	22.7496	31478613	150	47	0
G54_1	19.4479	24779502	150	44	0
G54_2	17.572	24779502	150	44	0
G55_1	21.4042	28094754	150	45	18.1818
G55_2	18.3941	28094754	150	45	18.1818
G56_1	23.3335	25186215	150	44	0
G56_2	21.5124	25186215	150	44	9.09091
G57_1	23.9513	21065540	150	44	0
G57_2	23.322	21065540	150	44	0
G58_1	22.4225	25768760	150	46	0
G58_2	20.8218	25768760	150	46	0
G59_1	16.4129	23324386	150	46	0
G59_2	15.1249	23324386	150	46	0
G60_1	28.6413	24697031	150	47	0
G60_2	26.8499	24697031	150	47	0
G61_1	29.0359	24826386	150	45	0
G61_2	27.5124	24826386	150	45	0
G62_1	15.7285	25903155	150	48	0
G62_2	14.6944	25903155	150	48	0
G63_1	15.8689	24609204	150	46	9.09091
G63_2	15.1451	24609204	150	46	9.09091
G64_1	15.8689	24609204	150	46	9.09091
G64_2	15.1451	24609204	150	46	9.09091
G65_1	17.7083	22164053	150	45	9.09091
G65_2	15.7494	22164053	150	45	9.09091
G66_1	22.8496	27637355	150	46	0
G66_2	20.3414	27637355	150	46	0
G67_1	14.9659	23668220	150	47	0
G67_2	14.6974	23668220	150	47	0
G68_1	30.189	23626382	150	42	0
G68_2	25.593	23626382	150	42	0
G69_1	13.971	22891269	150	43	18.1818
G69_2	11.9393	22891269	150	43	9.09091
G70_1	20.1643	27411211	150	46	0
G70_2	18.9112	27411211	150	46	0
G71_1	30.8096	29962819	150	45	9.09091
G71_2	29.0721	29962819	150	45	9.09091
G72_1	30.7027	31931131	150	44	9.09091
G72_2	26.9163	31931131	150	44	9.09091
G73_1	30.7027	31931131	150	44	9.09091
G73_2	26.9163	31931131	150	44	9.09091
G74_1	20.146	23795074	150	44	0
G74_2	19.5013	23795074	150	44	0
G75_1	23.8231	26721446	150	45	9.09091
G75_2	23.0486	26721446	150	45	0
G76_1	25.9145	26024516	150	45	0
G76_2	23.9228	26024516	150	45	0
G77_1	18.9284	25207245	150	45	0
G77_2	17.9995	25207245	150	45	0
G78_1	19.4207	26182315	150	44	0
G78_2	18.2437	26182315	150	44	0
G79_1	20.1668	27129429	150	43	0
G79_2	19.4656	27129429	150	43	0
G80_1	14.5449	26652466	150	45	0
G80_2	14.1172	26652466	150	45	0
G81_1	31.7744	25067872	150	42	18.1818
G81_2	29.1861	25067872	150	42	9.09091
G82_1	8.18783	26858152	150	47	0
G82_2	7.3518	26858152	150	47	0
G83_1	17.1737	21808796	150	43	0
G83_2	16.4326	21808796	150	43	0
G84_1	17.9761	27465268	150	44	0
G84_2	16.5935	27465268	150	44	0
G85_1	22.7892	29223819	150	45	0
G85_2	21.8528	29223819	150	45	0
G86_1	54.9123	40040556	150	55	9.09091
G86_2	54.3019	40040556	150	55	9.09091
G88_1	31.1895	31041237	150	49	9.09091
G88_2	29.6289	31041237	150	49	9.09091
G90_1	43.3563	30223478	150	45	18.1818
G90_2	42.7043	30223478	150	45	9.09091
G91_1	27.7762	29034365	150	48	0
G91_2	27.0573	29034365	150	48	0
G92_1	21.8022	25942784	150	47	0
G92_2	21.1866	25942784	150	47	0
G93_1	38.0895	40069242	150	49	0
G93_2	36.995	40069242	150	49	0
G94_1	25.2569	31718994	150	44	0
G94_2	24.4012	31718994	150	44	0
G45_RNA_1	71.0996	31618074	150	45	20
G45_RNA_2	66.3197	31618074	150	45	20
G53_RNA_1	72.7281	34218972	150	49	18.1818
G53_RNA_2	72.6941	34218972	150	49	9.09091
G63_RNA_1	51.8265	41803304	150	52	9.09091
G63_RNA_2	53.9183	41803304	150	52	27.2727
G69_RNA_1	60.0621	33546667	150	46	18.1818
G69_RNA_2	57.4279	33546667	150	46	18.1818
G70_RNA_1	60.2105	32038109	150	47	18.1818
G70_RNA_2	59.6952	32038109	150	47	27.2727
G76_RNA_1	64.3806	35842868	150	51	18.1818
G76_RNA_2	64.3976	35842868	150	50	9.09091
G81_RNA_1	71.433	29394760	150	47	18.1818
G81_RNA_2	72.1688	29394760	150	47	18.1818
G82_RNA_1	69.3935	36462127	150	50	18.1818
G82_RNA_2	69.4008	36462127	150	50	9.09091

### Sheet: Table S2_LEfSe results 
LEfSe results based on the relative abundance of taoxn
Biomarker_names	logarithm value	groups	LDA_value	p_value
d__Bacteria.p__Thermotogae.c__Thermotogae	2.36288			0.0137705
d__Bacteria.p__Thermotogae	2.36288			0.0137705
d__Bacteria.p__Tenericutes.c__Mollicutes.o__Mycoplasmatales.f__Mycoplasmataceae.g__Mycoplasma	2.75211			0.00396074
d__Bacteria.p__Tenericutes.c__Mollicutes.o__Mycoplasmatales.f__Mycoplasmataceae	2.77084			0.00359765
d__Bacteria.p__Tenericutes.c__Mollicutes.o__Mycoplasmatales	2.77084			0.00359765
d__Bacteria.p__Tenericutes.c__Mollicutes.o__Entomoplasmatales.f__Spiroplasmataceae.g__Spiroplasma	2.4378			0.00657793
d__Bacteria.p__Tenericutes.c__Mollicutes.o__Entomoplasmatales.f__Spiroplasmataceae	2.4378			0.00657793
d__Bacteria.p__Tenericutes.c__Mollicutes.o__Entomoplasmatales	2.56552			0.00498501
d__Bacteria.p__Tenericutes.c__Mollicutes	3.05088	ASD	2.14531	0.00296076
d__Bacteria.p__Tenericutes	3.06905	ASD	2.15524	0.00349962
d__Bacteria.p__Spirochaetes.c__Spirochaetia.o__Spirochaetales.f__Spirochaetaceae.g__Treponema	2.55422	ASD	2.07268	0.00222832
d__Bacteria.p__Spirochaetes.c__Spirochaetia.o__Spirochaetales.f__Spirochaetaceae	2.72017	ASD	2.0024	0.00435681
d__Bacteria.p__Spirochaetes.c__Spirochaetia.o__Spirochaetales	2.8334	ASD	2.0865	0.00308787
d__Bacteria.p__Spirochaetes.c__Spirochaetia.o__Brachyspirales.f__Brachyspiraceae.g__Brachyspira	2.38163			0.00485318
d__Bacteria.p__Spirochaetes.c__Spirochaetia.o__Brachyspirales.f__Brachyspiraceae	2.38163			0.00485318
d__Bacteria.p__Spirochaetes.c__Spirochaetia.o__Brachyspirales	2.38163			0.00485318
d__Bacteria.p__Spirochaetes.c__Spirochaetia	3.00842	ASD	2.14409	0.00340402
d__Bacteria.p__Spirochaetes	3.00842	ASD	2.14409	0.00340402
d__Bacteria.p__Proteobacteria.c__Gammaproteobacteria.o__Xanthomonadales.f__Xanthomonadaceae.g__Xanthomonas.s__Xanthomonaseuvesicatoria	4.39212	TD	4.04672	4.75e-07
d__Bacteria.p__Proteobacteria.c__Gammaproteobacteria.o__Xanthomonadales.f__Xanthomonadaceae.g__Xanthomonas	4.39459	TD	4.04621	4.85e-07
d__Bacteria.p__Proteobacteria.c__Gammaproteobacteria.o__Xanthomonadales.f__Xanthomonadaceae	4.40153	TD	4.04507	2.24e-07
d__Bacteria.p__Proteobacteria.c__Gammaproteobacteria.o__Xanthomonadales	4.40337	TD	4.04487	2.51e-07
d__Bacteria.p__Proteobacteria.c__Gammaproteobacteria.o__Vibrionales.f__Vibrionaceae	2.72842			0.0457481
d__Bacteria.p__Proteobacteria.c__Gammaproteobacteria.o__Vibrionales	2.72842			0.0457481
d__Bacteria.p__Proteobacteria.c__Gammaproteobacteria.o__Pseudomonadales.f__Pseudomonadaceae.g__Pseudomonas.s__Pseudomonastolaasii	2.64091			3.31e-09
d__Bacteria.p__Proteobacteria.c__Gammaproteobacteria.o__Pseudomonadales.f__Moraxellaceae.g__Acinetobacter	2.67092			0.0277868
d__Bacteria.p__Proteobacteria.c__Gammaproteobacteria.o__Pseudomonadales.f__Moraxellaceae	2.78195			0.0144469
d__Bacteria.p__Proteobacteria.c__Gammaproteobacteria.o__Pasteurellales.f__Pasteurellaceae.g__Pasteurella.s__Pasteurellamultocida	2.62846			0.00929205
d__Bacteria.p__Proteobacteria.c__Gammaproteobacteria.o__Pasteurellales.f__Pasteurellaceae.g__Pasteurella	2.63775			0.0254329
d__Bacteria.p__Proteobacteria.c__Gammaproteobacteria.o__Oceanospirillales	2.76571			0.0391734
d__Bacteria.p__Proteobacteria.c__Gammaproteobacteria.o__Enterobacterales.f__Pectobacteriaceae	2.46446			0.0180756
d__Bacteria.p__Proteobacteria.c__Gammaproteobacteria.o__Enterobacterales.f__Erwiniaceae	2.63463			0.00554534
d__Bacteria.p__Proteobacteria.c__Gammaproteobacteria.o__Enterobacterales.f__Enterobacteriaceae.g__Klebsiella.s__Klebsiellavariicola	2.60869			0.00561924
d__Bacteria.p__Proteobacteria.c__Gammaproteobacteria.o__Enterobacterales.f__Enterobacteriaceae.g__Enterobacter.s__Enterobactersp_E76	2.00049			0.0172514
d__Bacteria.p__Proteobacteria.c__Gammaproteobacteria.o__Enterobacterales.f__Enterobacteriaceae.g__Citrobacter.s__Citrobacterportucalensis	2.93414			0.00989241
d__Bacteria.p__Proteobacteria.c__Gammaproteobacteria.o__Enterobacterales.f__Enterobacteriaceae.g__Citrobacter.s__Citrobacterfreundiicomplexsp_CFNIH3	1.92473			0.035624
d__Bacteria.p__Proteobacteria.c__Gammaproteobacteria.o__Alteromonadales.f__Shewanellaceae.g__Shewanella	2.40138			0.0417001
d__Bacteria.p__Proteobacteria.c__Gammaproteobacteria.o__Alteromonadales.f__Shewanellaceae	2.42468			0.0383606
d__Bacteria.p__Proteobacteria.c__Gammaproteobacteria.o__Alteromonadales.f__Alteromonadaceae	2.51586			0.0434601
d__Bacteria.p__Proteobacteria.c__Gammaproteobacteria.o__Alteromonadales	2.98241			0.0196012
d__Bacteria.p__Proteobacteria.c__Gammaproteobacteria	4.937			0.00675129
d__Bacteria.p__Proteobacteria.c__Epsilonproteobacteria.o__Campylobacterales.f__Helicobacteraceae	2.42228			0.012501
d__Bacteria.p__Proteobacteria.c__Epsilonproteobacteria.o__Campylobacterales.f__Campylobacteraceae.g__Arcobacter	2.60721	ASD	2.06501	0.00066702
d__Bacteria.p__Proteobacteria.c__Epsilonproteobacteria.o__Campylobacterales.f__Campylobacteraceae	3.14106			0.0251511
d__Bacteria.p__Proteobacteria.c__Epsilonproteobacteria.o__Campylobacterales	3.22108			0.0287168
d__Bacteria.p__Proteobacteria.c__Epsilonproteobacteria	3.24306			0.0248721
d__Bacteria.p__Proteobacteria.c__Betaproteobacteria.o__Burkholderiales.f__Sutterellaceae.g__Sutterella.s__Sutterellasp_KGMB03119	2.22521			0.00359765
d__Bacteria.p__Proteobacteria.c__Betaproteobacteria.o__Burkholderiales.f__Sutterellaceae.g__Sutterella.s__Sutterellamegalosphaeroides	2.13638	TD	2.17225	0.00321993
d__Bacteria.p__Proteobacteria.c__Betaproteobacteria.o__Burkholderiales.f__Sutterellaceae.g__Sutterella	2.49992	TD	2.11389	0.00326509
d__Bacteria.p__Proteobacteria.c__Betaproteobacteria.o__Burkholderiales.f__Sutterellaceae	2.49992	TD	2.11389	0.00326509
d__Bacteria.p__Proteobacteria	5.00612			0.0139369
d__Bacteria.p__Fusobacteria.c__Fusobacteriia.o__Fusobacteriales.f__Leptotrichiaceae.g__Leptotrichia	2.54294			0.0126538
d__Bacteria.p__Fusobacteria.c__Fusobacteriia.o__Fusobacteriales.f__Leptotrichiaceae	2.67322			0.0072963
d__Bacteria.p__Fusobacteria.c__Fusobacteriia.o__Fusobacteriales.f__Fusobacteriaceae.g__Fusobacterium.s__Fusobacteriumvarium	2.43934			0.00584629
d__Bacteria.p__Fusobacteria.c__Fusobacteriia.o__Fusobacteriales.f__Fusobacteriaceae.g__Fusobacterium.s__Fusobacteriumulcerans	2.5579			0.00104621
d__Bacteria.p__Fusobacteria.c__Fusobacteriia.o__Fusobacteriales.f__Fusobacteriaceae.g__Fusobacterium	3.09559			0.0352511
d__Bacteria.p__Fusobacteria.c__Fusobacteriia.o__Fusobacteriales.f__Fusobacteriaceae	3.10496			0.0341419
d__Bacteria.p__Fusobacteria.c__Fusobacteriia.o__Fusobacteriales	3.24386			0.0356277
d__Bacteria.p__Fusobacteria.c__Fusobacteriia	3.24386			0.0356277
d__Bacteria.p__Fusobacteria	3.24386			0.0356277
d__Bacteria.p__Firmicutes.c__Tissierellia.o__Tissierellales.f__Peptoniphilaceae.g__Parvimonas.s__Parvimonasmicra	2.14419			0.0158881
d__Bacteria.p__Firmicutes.c__Tissierellia.o__Tissierellales.f__Peptoniphilaceae.g__Parvimonas	2.14419			0.0158881
d__Bacteria.p__Firmicutes.c__Tissierellia.o__Tissierellales.f__Peptoniphilaceae	2.64792			0.00989241
d__Bacteria.p__Firmicutes.c__Tissierellia.o__Tissierellales	2.80374			0.00989241
d__Bacteria.p__Firmicutes.c__Tissierellia	2.82016			0.0101421
d__Bacteria.p__Firmicutes.c__Negativicutes.o__Veillonellales.f__Veillonellaceae.g__Veillonella.s__Veillonellaparvula	3.68546			0.0251511
d__Bacteria.p__Firmicutes.c__Negativicutes.o__Selenomonadales.f__Selenomonadaceae.g__Selenomonas.s__Selenomonasruminantium	2.1528			0.0486267
d__Bacteria.p__Firmicutes.c__Negativicutes.o__Acidaminococcales.f__Acidaminococcaceae	3.76797			0.0151524
d__Bacteria.p__Firmicutes.c__Negativicutes.o__Acidaminococcales	3.76797			0.0151524
d__Bacteria.p__Firmicutes.c__Erysipelotrichia.o__Erysipelotrichales.f__Erysipelotrichaceae.g__Turicibacter.s__Turicibactersp_H121	2.70329	ASD	2.20003	0.00219648
d__Bacteria.p__Firmicutes.c__Erysipelotrichia.o__Erysipelotrichales.f__Erysipelotrichaceae.g__Turicibacter	2.70329	ASD	2.20003	0.00219648
d__Bacteria.p__Firmicutes.c__Erysipelotrichia.o__Erysipelotrichales.f__Erysipelotrichaceae	3.85232			0.0219753
d__Bacteria.p__Firmicutes.c__Erysipelotrichia.o__Erysipelotrichales	3.85232			0.0219753
d__Bacteria.p__Firmicutes.c__Erysipelotrichia	3.85232			0.0219753
d__Bacteria.p__Firmicutes.c__Clostridia.o__Thermoanaerobacterales.f__ThermoanaerobacteralesFamilyIII_IncertaeSedis	2.51919			0.0066641
d__Bacteria.p__Firmicutes.c__Clostridia.o__Thermoanaerobacterales	2.8228			0.0142751
d__Bacteria.p__Firmicutes.c__Clostridia.o__Clostridiales.g__Monoglobus.s__Monoglobuspectinilyticus	2.79908			0.0178664
d__Bacteria.p__Firmicutes.c__Clostridia.o__Clostridiales.g__Monoglobus	2.79908			0.0178664
d__Bacteria.p__Firmicutes.c__Clostridia.o__Clostridiales.f__Ruminococcaceae.s__RuminococcaceaebacteriumCPB6	2.38618			0.0265874
d__Bacteria.p__Firmicutes.c__Clostridia.o__Clostridiales.f__Ruminococcaceae.s___Clostridium_cellulosi	2.07459			0.00616189
d__Bacteria.p__Firmicutes.c__Clostridia.o__Clostridiales.f__Ruminococcaceae.g__Ruminococcus.s__Ruminococcussp_JE7A12	3.2786			0.04042
d__Bacteria.p__Firmicutes.c__Clostridia.o__Clostridiales.f__Ruminococcaceae.g__Ruminococcus.s__Ruminococcusalbus	2.4224			0.0334191
d__Bacteria.p__Firmicutes.c__Clostridia.o__Clostridiales.f__Ruminococcaceae.g__Caproiciproducens.s__Caproiciproducenssp_NJN_50	2.37091			0.0400008
d__Bacteria.p__Firmicutes.c__Clostridia.o__Clostridiales.f__Ruminococcaceae.g__Caproiciproducens	2.37091			0.0400008
d__Bacteria.p__Firmicutes.c__Clostridia.o__Clostridiales.f__Peptostreptococcaceae.s___Clostridium_hiranonis	2.3835			0.00447639
d__Bacteria.p__Firmicutes.c__Clostridia.o__Clostridiales.f__Peptostreptococcaceae.g__Paraclostridium.s__Paraclostridiumbifermentans	2.44108			0.00616189
d__Bacteria.p__Firmicutes.c__Clostridia.o__Clostridiales.f__Peptostreptococcaceae.g__Paraclostridium	2.44108			0.00616189
d__Bacteria.p__Firmicutes.c__Clostridia.o__Clostridiales.f__Peptostreptococcaceae.g__Paeniclostridium.s__Paeniclostridiumsordellii	2.48507			0.00829284
d__Bacteria.p__Firmicutes.c__Clostridia.o__Clostridiales.f__Peptostreptococcaceae.g__Paeniclostridium	2.48507			0.00829284
d__Bacteria.p__Firmicutes.c__Clostridia.o__Clostridiales.f__Peptostreptococcaceae	3.76531			0.0486267
d__Bacteria.p__Firmicutes.c__Clostridia.o__Clostridiales.f__Peptococcaceae.g__Desulfitobacterium.s__Desulfitobacteriumdichloroeliminans	1.66823			0.00226058
d__Bacteria.p__Firmicutes.c__Clostridia.o__Clostridiales.f__Peptococcaceae.g__Desulfitobacterium	2.23157			0.0141051
d__Bacteria.p__Firmicutes.c__Clostridia.o__Clostridiales.f__Peptococcaceae	2.88205			0.00894764
d__Bacteria.p__Firmicutes.c__Clostridia.o__Clostridiales.f__Lachnospiraceae.s__LachnospiraceaebacteriumKGMB03038	2.91446			0.0214814
d__Bacteria.p__Firmicutes.c__Clostridia.o__Clostridiales.f__Lachnospiraceae.g__Lachnoclostridium.s__Lachnoclostridiumphocaeense	3.08688	ASD	2.09378	0.0227347
d__Bacteria.p__Firmicutes.c__Clostridia.o__Clostridiales.f__Lachnospiraceae.g__Lachnoclostridium.s___Clostridium_sphenoides	2.77843	ASD	2.01023	0.0320127
d__Bacteria.p__Firmicutes.c__Clostridia.o__Clostridiales.f__Lachnospiraceae.g__Lachnoclostridium.s___Clostridium_scindens	3.31482	ASD	2.60255	0.00066702
d__Bacteria.p__Firmicutes.c__Clostridia.o__Clostridiales.f__Lachnospiraceae.g__Lachnoclostridium.s___Clostridium_hylemonae	2.84884			0.0274827
d__Bacteria.p__Firmicutes.c__Clostridia.o__Clostridiales.f__Lachnospiraceae.g__Lachnoclostridium	4.16695			0.00380124
d__Bacteria.p__Firmicutes.c__Clostridia.o__Clostridiales.f__Hungateiclostridiaceae.g__Hungateiclostridium	2.36412			0.0126538
d__Bacteria.p__Firmicutes.c__Clostridia.o__Clostridiales.f__Hungateiclostridiaceae	2.76551			0.0245957
d__Bacteria.p__Firmicutes.c__Clostridia.o__Clostridiales.f__Eubacteriaceae.g__Eubacterium.s__Eubacteriumlimosum	2.74822			0.0260046
d__Bacteria.p__Firmicutes.c__Clostridia.o__Clostridiales.f__Eubacteriaceae.g__Eubacterium.s__Eubacteriumcallanderi	2.36863			0.00788047
d__Bacteria.p__Firmicutes.c__Clostridia.o__Clostridiales.f__ClostridialesFamilyXIII_IncertaeSedis	2.62216	ASD	2.07063	0.00369817
d__Bacteria.p__Firmicutes.c__Clostridia.o__Clostridiales.f__Clostridiaceae.g__Hungatella.s__Hungatellahathewayi	2.94608			0.0316691
d__Bacteria.p__Firmicutes.c__Clostridia.o__Clostridiales.f__Clostridiaceae.g__Hungatella	2.94608			0.0316691
d__Bacteria.p__Firmicutes.c__Clostridia.o__Clostridiales.f__Clostridiaceae.g__Clostridium.s__Clostridiumbutyricum	2.49605			0.036391
d__Bacteria.p__Firmicutes.c__Clostridia.o__Clostridiales.f__Clostridiaceae.g__Clostridium.s__Clostridiumbotulinum	2.81502			0.00547232
d__Bacteria.p__Firmicutes.c__Clostridia.o__Clostridiales.f__Clostridiaceae	4.07752			0.0379595
d__Bacteria.p__Firmicutes.c__Bacilli.o__Lactobacillales.f__Streptococcaceae.g__Streptococcus.s__Streptococcusthermophilus	3.83472			0.0486267
d__Bacteria.p__Firmicutes.c__Bacilli.o__Lactobacillales.f__Streptococcaceae.g__Streptococcus.s__Streptococcuspyogenes	2.0078			0.0287168
d__Bacteria.p__Firmicutes.c__Bacilli.o__Lactobacillales.f__Streptococcaceae.g__Lactococcus.s__Lactococcuslactis	2.18445			0.0205226
d__Bacteria.p__Firmicutes.c__Bacilli.o__Lactobacillales.f__Streptococcaceae.g__Lactococcus	2.41392			0.0105271
d__Bacteria.p__Firmicutes.c__Bacilli.o__Lactobacillales.f__Leuconostocaceae.g__Weissella	2.10157			0.00453729
d__Bacteria.p__Firmicutes.c__Bacilli.o__Lactobacillales.f__Leuconostocaceae	2.44012			0.0189342
d__Bacteria.p__Firmicutes.c__Bacilli.o__Lactobacillales.f__Lactobacillaceae.g__Lactobacillus.s__Lactobacillussalivarius	2.96228			7.53e-05
d__Bacteria.p__Firmicutes.c__Bacilli.o__Lactobacillales.f__Lactobacillaceae.g__Lactobacillus.s__Lactobacillusplantarum	1.98292			0.000291656
d__Bacteria.p__Firmicutes.c__Bacilli.o__Lactobacillales.f__Lactobacillaceae.g__Lactobacillus.s__Lactobacillusgasseri	1.67825			0.00505214
d__Bacteria.p__Firmicutes.c__Bacilli.o__Lactobacillales.f__Lactobacillaceae.g__Lactobacillus.s__Lactobacillusagilis	1.43244			0.0072963
d__Bacteria.p__Firmicutes.c__Bacilli.o__Lactobacillales.f__Lactobacillaceae.g__Lactobacillus.s__Lactobacillusacidophilus	2.22186			0.0367779
d__Bacteria.p__Firmicutes.c__Bacilli.o__Lactobacillales.f__Lactobacillaceae.g__Lactobacillus	3.59811			0.0141051
d__Bacteria.p__Firmicutes.c__Bacilli.o__Lactobacillales.f__Lactobacillaceae	3.60528			0.0132817
d__Bacteria.p__Firmicutes.c__Bacilli.o__Lactobacillales.f__Enterococcaceae.g__Enterococcus.s__Enterococcusfaecium	2.78439			0.00554534
d__Bacteria.p__Firmicutes.c__Bacilli.o__Lactobacillales.f__Enterococcaceae.g__Enterococcus.s__Enterococcusavium	2.23479			0.0486267
d__Bacteria.p__Firmicutes.c__Bacilli.o__Lactobacillales.f__Enterococcaceae.g__Enterococcus	3.15653			0.0107909
d__Bacteria.p__Firmicutes.c__Bacilli.o__Lactobacillales.f__Enterococcaceae	3.209			0.0080843
d__Bacteria.p__Firmicutes.c__Bacilli.o__Bacillales.g__Gemella.s__Gemellamorbillorum	1.88814			0.00335712
d__Bacteria.p__Firmicutes.c__Bacilli.o__Bacillales.f__Staphylococcaceae.g__Staphylococcus.s__Staphylococcusaureus	2.81586			1.77e-07
d__Bacteria.p__Firmicutes.c__Bacilli.o__Bacillales.f__Staphylococcaceae.g__Staphylococcus	3.22938			0.00540017
d__Bacteria.p__Firmicutes.c__Bacilli.o__Bacillales.f__Staphylococcaceae	3.25389			0.0162676
d__Bacteria.p__Firmicutes.c__Bacilli.o__Bacillales.f__Planococcaceae	2.66726			0.0123499
d__Bacteria.p__Firmicutes.c__Bacilli.o__Bacillales.f__Paenibacillaceae.g__Paenibacillus	3.3049			0.0153335
d__Bacteria.p__Firmicutes.c__Bacilli.o__Bacillales.f__Paenibacillaceae	3.38518			0.018287
d__Bacteria.p__Firmicutes.c__Bacilli.o__Bacillales.f__Bacillaceae.g__Bacillus.s__Bacilluscereus	2.15084			0.00505214
d__Bacteria.p__Firmicutes.c__Bacilli.o__Bacillales.f__Bacillaceae.g__Bacillus	3.3968			0.0080843
d__Bacteria.p__Firmicutes.c__Bacilli.o__Bacillales.f__Bacillaceae	3.54968			0.00976964
d__Bacteria.p__Cyanobacteria.o__Synechococcales	2.55253			0.0271814
d__Bacteria.p__Cyanobacteria.o__Nostocales	2.70202			0.00441623
d__Bacteria.p__Cyanobacteria	3.10879			0.00872442
d__Bacteria.p__Bacteroidetes.c__Bacteroidia.o__Bacteroidales.f__Rikenellaceae.g__Alistipes.s__Alistipessp_3BBH6	3.68145			0.00201404
d__Bacteria.p__Bacteroidetes.c__Bacteroidia.o__Bacteroidales.f__Rikenellaceae.g__Alistipes	4.40109			0.0345083
d__Bacteria.p__Bacteroidetes.c__Bacteroidia.o__Bacteroidales.f__Rikenellaceae	4.40184			0.034878
d__Bacteria.p__Bacteroidetes.c__Bacteroidia.o__Bacteroidales.f__Bacteroidaceae.g__Bacteroides.s__Bacteroidesthetaiotaomicron	4.48193			0.04042
d__Bacteria.p__Actinobacteria.c__Coriobacteriia.o__Eggerthellales.f__Eggerthellaceae.g__Gordonibacter.s__Gordonibacterpamelaeae	2.50605	ASD	2.15504	0.000911242
d__Bacteria.p__Actinobacteria.c__Coriobacteriia.o__Eggerthellales.f__Eggerthellaceae.g__Gordonibacter	2.68713	ASD	2.22133	0.000569185
d__Bacteria.p__Actinobacteria.c__Coriobacteriia.o__Eggerthellales.f__Eggerthellaceae.g__Eggerthella.s__Eggerthellalenta	3.37675	ASD	2.58735	8.86e-05
d__Bacteria.p__Actinobacteria.c__Coriobacteriia.o__Eggerthellales.f__Eggerthellaceae.g__Eggerthella	3.38715	ASD	2.59489	7.01e-05
d__Bacteria.p__Actinobacteria.c__Coriobacteriia.o__Eggerthellales.f__Eggerthellaceae.g__Arabia.s__Arabiamassiliensis	1.99371			0.0287168
d__Bacteria.p__Actinobacteria.c__Coriobacteriia.o__Eggerthellales.f__Eggerthellaceae.g__Arabia	1.99371			0.0287168
d__Bacteria.p__Actinobacteria.c__Coriobacteriia.o__Eggerthellales.f__Eggerthellaceae.g__Adlercreutzia.s__Adlercreutziaequolifaciens	2.99924			0.0162676
d__Bacteria.p__Actinobacteria.c__Coriobacteriia.o__Eggerthellales.f__Eggerthellaceae.g__Adlercreutzia	2.99924			0.0162676
d__Bacteria.p__Actinobacteria.c__Coriobacteriia.o__Eggerthellales.f__Eggerthellaceae	3.63323	ASD	2.94909	7.53e-05
d__Bacteria.p__Actinobacteria.c__Coriobacteriia.o__Eggerthellales	3.63323	ASD	2.94909	7.53e-05
d__Bacteria.p__Actinobacteria.c__Actinobacteria.o__Streptomycetales.f__Streptomycetaceae.g__Streptomyces.s__Streptomyceslividans	2.70617			2.03e-08

### Sheet: Table S3_sig_metaphlan2_results
	wilcox_test_pvalue	wilcox.test_pvalue	rm_ASD	rm_TD	or_ASD	or_TD	enrichment	p_adjust	row_names
k__Bacteria|p__Actinobacteria|c__Actinobacteria|o__Bifidobacteriales|f__Bifidobacteriaceae|g__Bifidobacterium|s__Bifidobacterium_breve	0.000111179	0.000139264	63.8636	91.5	0.484848	0.844444	ASD < TD	0.00439454	s__Bifidobacterium_breve
k__Bacteria|p__Actinobacteria|c__Actinobacteria|o__Coriobacteriales|f__Coriobacteriaceae|g__Eggerthella	0.000332237	0.000395699	80.8081	54.2222	0.969697	0.955556	TD < ASD	0.0112378	g__Eggerthella
k__Bacteria|p__Actinobacteria|c__Actinobacteria|o__Coriobacteriales|f__Coriobacteriaceae|g__Eggerthella|s__Eggerthella_lenta	0.00281642	0.00303223	79.3384	57.4556	0.757576	0.511111	TD < ASD	0.0478419	s__Eggerthella_lenta
k__Bacteria|p__Actinobacteria|c__Actinobacteria|o__Coriobacteriales|f__Coriobacteriaceae|g__Eggerthella|s__Eggerthella_lenta|t__GCF_000024265	0.00281642	0.00303223	79.3384	57.4556	0.757576	0.511111	TD < ASD	0.0478419	s__Eggerthella_lenta|t__GCF_000024265
k__Bacteria|p__Actinobacteria|c__Actinobacteria|o__Coriobacteriales|f__Coriobacteriaceae|g__Gordonibacter	0.000467447	0.000538534	80.0455	55.9	0.575758	0.288889	TD < ASD	0.0127453	g__Gordonibacter
k__Bacteria|p__Actinobacteria|c__Actinobacteria|o__Coriobacteriales|f__Coriobacteriaceae|g__Gordonibacter|s__Gordonibacter_pamelaeae	0.000467447	0.000538534	80.0455	55.9	0.575758	0.288889	TD < ASD	0.0127453	s__Gordonibacter_pamelaeae
k__Bacteria|p__Actinobacteria|c__Actinobacteria|o__Coriobacteriales|f__Coriobacteriaceae|g__Gordonibacter|s__Gordonibacter_pamelaeae|t__GCF_000210055	0.000467447	0.000538534	80.0455	55.9	0.575758	0.288889	TD < ASD	0.0127453	s__Gordonibacter_pamelaeae|t__GCF_000210055
k__Bacteria|p__Bacteroidetes|c__Bacteroidia|o__Bacteroidales|f__Bacteroidaceae|g__Bacteroides|s__Bacteroides_coprocola	8.77e-10	1.39e-09	60.2222	99.5111	0.181818	0.777778	ASD < TD	3.95e-07	s__Bacteroides_coprocola
k__Bacteria|p__Bacteroidetes|c__Bacteroidia|o__Bacteroidales|f__Bacteroidaceae|g__Bacteroides|s__Bacteroides_coprocola|t__GCF_000154845	8.77e-10	1.39e-09	60.2222	99.5111	0.181818	0.777778	ASD < TD	3.95e-07	s__Bacteroides_coprocola|t__GCF_000154845
k__Bacteria|p__Bacteroidetes|c__Bacteroidia|o__Bacteroidales|f__Bacteroidaceae|g__Bacteroides|s__Bacteroides_finegoldii	0.00249595	0.00274019	66.8586	84.9111	0.191919	0.511111	ASD < TD	0.0478419	s__Bacteroides_finegoldii
k__Bacteria|p__Bacteroidetes|c__Bacteroidia|o__Bacteroidales|f__Bacteroidaceae|g__Bacteroides|s__Bacteroides_plebeius	8.01e-06	1.12e-05	63.1616	93.0444	0.292929	0.755556	ASD < TD	0.000636574	s__Bacteroides_plebeius
k__Bacteria|p__Bacteroidetes|c__Bacteroidia|o__Bacteroidales|f__Bacteroidaceae|g__Bacteroides|s__Bacteroides_plebeius|t__GCF_000187895	8.01e-06	1.12e-05	63.1616	93.0444	0.292929	0.755556	ASD < TD	0.000636574	s__Bacteroides_plebeius|t__GCF_000187895
k__Bacteria|p__Bacteroidetes|c__Bacteroidia|o__Bacteroidales|f__Bacteroidaceae|g__Bacteroides|s__Bacteroides_stercoris	9.43e-06	1.41e-05	62.5758	94.3333	0.525253	0.866667	ASD < TD	0.000668099	s__Bacteroides_stercoris
k__Bacteria|p__Bacteroidetes|c__Bacteroidia|o__Bacteroidales|f__Prevotellaceae|g__Prevotella	0.000315851	0.000371303	64.4444	90.2222	0.474747	0.844444	ASD < TD	0.0111	g__Prevotella
k__Bacteria|p__Bacteroidetes|c__Bacteroidia|o__Bacteroidales|f__Prevotellaceae|g__Prevotella|s__Prevotella_copri	1.73e-05	2.36e-05	63.3131	92.7111	0.353535	0.755556	ASD < TD	0.000957307	s__Prevotella_copri
k__Bacteria|p__Bacteroidetes|c__Bacteroidia|o__Bacteroidales|f__Prevotellaceae|g__Prevotella|s__Prevotella_copri|t__GCF_000157935	1.73e-05	2.36e-05	63.3131	92.7111	0.353535	0.755556	ASD < TD	0.000957307	s__Prevotella_copri|t__GCF_000157935
k__Bacteria|p__Bacteroidetes|c__Bacteroidia|o__Bacteroidales|f__Rikenellaceae|g__Alistipes|s__Alistipes_onderdonkii	0.00253776	0.00272639	78.9697	58.2667	0.555556	0.266667	TD < ASD	0.0478419	s__Alistipes_onderdonkii
k__Bacteria|p__Bacteroidetes|c__Bacteroidia|o__Bacteroidales|f__Rikenellaceae|g__Alistipes|s__Alistipes_onderdonkii|t__GCF_000374505	0.00253776	0.00272639	78.9697	58.2667	0.555556	0.266667	TD < ASD	0.0478419	s__Alistipes_onderdonkii|t__GCF_000374505
k__Bacteria|p__Firmicutes|c__Bacilli|o__Lactobacillales|f__Carnobacteriaceae|g__Granulicatella|s__Granulicatella_elegans	0.00142579	0.00157117	68.3434	81.6444	0.0606061	0.244444	ASD < TD	0.0330529	s__Granulicatella_elegans
k__Bacteria|p__Firmicutes|c__Bacilli|o__Lactobacillales|f__Carnobacteriaceae|g__Granulicatella|s__Granulicatella_elegans|t__GCF_000162475	0.00142579	0.00157117	68.3434	81.6444	0.0606061	0.244444	ASD < TD	0.0330529	s__Granulicatella_elegans|t__GCF_000162475
k__Bacteria|p__Firmicutes|c__Clostridia|o__Clostridiales|f__Clostridiaceae|g__Clostridium|s__Clostridium_scindens	0.00371378	0.00330175	76.3636	64	0.171717	0	TD < ASD	0.048087	s__Clostridium_scindens
k__Bacteria|p__Firmicutes|c__Clostridia|o__Clostridiales|f__Clostridiaceae|g__Clostridium|s__Clostridium_scindens|t__GCF_000154505	0.00371378	0.00330175	76.3636	64	0.171717	0	TD < ASD	0.048087	s__Clostridium_scindens|t__GCF_000154505
k__Bacteria|p__Firmicutes|c__Clostridia|o__Clostridiales|f__Lachnospiraceae|g__Lachnospiraceae_noname|s__Lachnospiraceae_bacterium_5_1_57FAA	8.1e-05	9.92e-05	80.3485	55.2333	0.464646	0.133333	TD < ASD	0.0035217	s__Lachnospiraceae_bacterium_5_1_57FAA
k__Bacteria|p__Firmicutes|c__Clostridia|o__Clostridiales|f__Lachnospiraceae|g__Lachnospiraceae_noname|s__Lachnospiraceae_bacterium_5_1_57FAA|t__GCF_000218425	8.1e-05	9.92e-05	80.3485	55.2333	0.464646	0.133333	TD < ASD	0.0035217	s__Lachnospiraceae_bacterium_5_1_57FAA|t__GCF_000218425
k__Bacteria|p__Firmicutes|c__Clostridia|o__Clostridiales|f__Peptostreptococcaceae	0.00293024	0.00315157	79.4242	57.2667	0.979798	0.888889	TD < ASD	0.048087	f__Peptostreptococcaceae
k__Bacteria|p__Firmicutes|c__Clostridia|o__Clostridiales|f__Peptostreptococcaceae|g__Peptostreptococcaceae_noname|s__Clostridium_bartlettii	0.00271836	0.00294122	79.4697	57.1667	0.929293	0.8	TD < ASD	0.0478419	s__Clostridium_bartlettii
k__Bacteria|p__Firmicutes|c__Clostridia|o__Clostridiales|f__Peptostreptococcaceae|g__Peptostreptococcaceae_noname|s__Clostridium_bartlettii|t__GCF_000154445	0.00271836	0.00294122	79.4697	57.1667	0.929293	0.8	TD < ASD	0.0478419	s__Clostridium_bartlettii|t__GCF_000154445
k__Bacteria|p__Firmicutes|c__Negativicutes|o__Selenomonadales|f__Veillonellaceae|g__Megamonas	4.68e-06	6.74e-06	62.9293	93.5556	0.292929	0.755556	ASD < TD	0.000636574	g__Megamonas
k__Bacteria|p__Firmicutes|c__Negativicutes|o__Selenomonadales|f__Veillonellaceae|g__Megamonas|s__Megamonas_hypermegale	8.28e-06	1.03e-05	64	91.2	0.181818	0.6	ASD < TD	0.000636574	s__Megamonas_hypermegale
k__Bacteria|p__Firmicutes|c__Negativicutes|o__Selenomonadales|f__Veillonellaceae|g__Megamonas|s__Megamonas_hypermegale|t__GCF_000209975	8.28e-06	1.03e-05	64	91.2	0.181818	0.6	ASD < TD	0.000636574	s__Megamonas_hypermegale|t__GCF_000209975
k__Bacteria|p__Firmicutes|c__Negativicutes|o__Selenomonadales|f__Veillonellaceae|g__Megamonas|s__Megamonas_rupellensis	1.66e-07	2.33e-07	62.0758	95.4333	0.20202	0.711111	ASD < TD	3.31e-05	s__Megamonas_rupellensis
k__Bacteria|p__Firmicutes|c__Negativicutes|o__Selenomonadales|f__Veillonellaceae|g__Megamonas|s__Megamonas_rupellensis|t__GCF_000378365	1.66e-07	2.33e-07	62.0758	95.4333	0.20202	0.711111	ASD < TD	3.31e-05	s__Megamonas_rupellensis|t__GCF_000378365
k__Bacteria|p__Proteobacteria|c__Betaproteobacteria|o__Burkholderiales|f__Sutterellaceae	0.00229821	0.00248225	65.5455	87.8	0.59596	0.8	ASD < TD	0.0478419	f__Sutterellaceae

### Sheet: Table S4_sig_fungi_taxon
	wilcox_test_pvalue	wilcox.test_pvalue	rm_ASD	rm_TD	or_ASD	or_TD	enrichment	p_adjust
g__Aspergillus	0.00113053	0.00126448	80.0606	55.8667	1	1	TD < ASD	0.00737615
g__Botrytis	0.00855269	0.00889137	78.6364	59	1	1	TD < ASD	0.0239383
g__Candida	0.000890322	0.00100697	80.2121	55.5333	1	1	TD < ASD	0.0070488
g__Yarrowia	0.0180066	0.0183935	78.0303	60.3333	1	1	TD < ASD	0.0402358
g__Eremothecium	0.00188113	0.0020583	79.7273	56.6	1	1	TD < ASD	0.0101053
g__Kazachstania	0.00801363	0.00834573	78.6869	58.8889	1	1	TD < ASD	0.0239383
g__Kluyveromyces	0.00566832	0.0059629	78.9495	58.3111	1	1	TD < ASD	0.0205244
g__Nakaseomyces	0.000769712	0.000876724	80.303	55.3333	1	1	TD < ASD	0.0070488
g__Naumovozyma	0.0044881	0.00475639	79.1212	57.9333	1	1	TD < ASD	0.0184971
g__Tetrapisispora	0.00212118	0.00230977	79.6465	56.7778	1	1	TD < ASD	0.0101053
g__Zygosaccharomyces	0.0243528	0.0247336	77.7677	60.9111	1	1	TD < ASD	0.0480931
g__Schizosaccharomyces	0.0152264	0.0156086	78.1717	60.0222	1	1	TD < ASD	0.0364201
g__Pochonia	0.015043	0.0154247	78.1818	60	1	1	TD < ASD	0.0364201
g__Fusarium	4.07e-05	5.58e-05	63.0505	93.2889	1	1	ASD < TD	0.00195301
g__Pyricularia	0.000492297	0.000573741	80.5758	54.7333	1	1	TD < ASD	0.00680113
g__Neurospora	0.00614692	0.00645054	78.8889	58.4444	1	1	TD < ASD	0.0205244
g__Cryptococcus	0.000500652	0.000582954	80.5657	54.7556	1	1	TD < ASD	0.00680113
g__Encephalitozoon	0.021465	0.0218509	77.8788	60.6667	1	1	TD < ASD	0.0449872
s__[Candida] glabrata	0.000769712	0.000876724	80.303	55.3333	1	1	TD < ASD	0.00818275
s__Aspergillus fumigatus	0.0125148	0.0128861	78.3333	59.6667	1	1	TD < ASD	0.0380036
s__Aspergillus oryzae	0.00134299	0.00149059	79.9495	56.1111	1	1	TD < ASD	0.0105902
s__Botrytis cinerea	0.00855269	0.00889137	78.6364	59	1	1	TD < ASD	0.0304174
s__Candida albicans	0.00480991	0.00508601	79.0707	58.0444	1	1	TD < ASD	0.0237347
s__Candida dubliniensis	0.000368602	0.000436446	80.7475	54.3556	1	1	TD < ASD	0.00818275
s__Cryptococcus neoformans	0.000675327	0.000774243	80.3838	55.1556	1	1	TD < ASD	0.00818275
s__Encephalitozoon intestinalis	0.0133525	0.0137692	78.2778	59.7889	0.989899	0.933333	TD < ASD	0.0380036
s__Eremothecium cymbalariae	0.00574569	0.00604179	78.9394	58.3333	1	1	TD < ASD	0.0243981
s__Eremothecium sinecaudum	0.018221	0.0186081	78.0202	60.3556	1	1	TD < ASD	0.040079
s__Fusarium fujikuroi	0.0139826	0.0143607	78.2424	59.8667	1	1	TD < ASD	0.0380036
s__Fusarium pseudograminearum	1e-12	2.52e-11	56.8586	106.911	1	1	ASD < TD	1.41e-09
s__Kazachstania africana	0.00268668	0.00289902	79.4848	57.1333	1	1	TD < ASD	0.0162345
s__Kluyveromyces lactis	0.0167652	0.0171507	78.0909	60.2	1	1	TD < ASD	0.0400184
s__Kluyveromyces marxianus	0.00461442	0.00488584	79.101	57.9778	1	1	TD < ASD	0.0237347
s__Naumovozyma castellii	0.00264768	0.00285851	79.4949	57.1111	1	1	TD < ASD	0.0162345
s__Naumovozyma dairenensis	0.0152264	0.0156086	78.1717	60.0222	1	1	TD < ASD	0.0380036
s__Neurospora crassa	0.00614692	0.00645054	78.8889	58.4444	1	1	TD < ASD	0.0243981
s__Pochonia chlamydosporia	0.015043	0.0154247	78.1818	60	1	1	TD < ASD	0.0380036
s__Pyricularia grisea	0.000653461	0.000750421	80.404	55.1111	1	1	TD < ASD	0.00818275
s__Pyricularia oryzae	0.00623011	0.00653521	78.8788	58.4667	1	1	TD < ASD	0.0243981
s__Pyricularia pennisetigena	0.0004227	0.000496711	80.6667	54.5333	1	1	TD < ASD	0.00818275
s__Schizosaccharomyces pombe	0.0152264	0.0156086	78.1717	60.0222	1	1	TD < ASD	0.0380036
s__Tetrapisispora blattae	0.00136401	0.00151289	79.9394	56.1333	1	1	TD < ASD	0.0105902
s__Tetrapisispora phaffii	0.00889134	0.00923384	78.6061	59.0667	1	1	TD < ASD	0.0304174
s__Yarrowia lipolytica	0.0180066	0.0183935	78.0303	60.3333	1	1	TD < ASD	0.040079

### Sheet: Table S5_sig_level4ec
	wilcox_test_pvalue	wilcox.test_pvalue	rm_ASD	rm_TD	or_ASD	or_TD	enrichment
1.1.1.154: Ureidoglycolate dehydrogenase	0.0445024	0.0462737	69.6869	78.6889	0.10101	0.222222	ASD < TD
1.1.1.210: 3-beta-(or 20-alpha)-hydroxysteroid dehydrogenase	0.0219947	0.0229798	68.4848	81.3333	0.191919	0.355556	ASD < TD
1.1.1.283: Methylglyoxal reductase (NADPH)	0.0123592	0.0127536	67.1616	84.2444	0.40404	0.555556	ASD < TD
1.1.1.29: Glycerate dehydrogenase	0.0204908	0.0208777	77.9192	60.5778	1	0.977778	TD < ASD
1.1.1.306: S-(hydroxymethyl)mycothiol dehydrogenase	0.0312069	0.0324204	68.7222	80.8111	0.191919	0.355556	ASD < TD
1.1.1.38: Malate dehydrogenase (oxaloacetate-decarboxylating)	0.0290779	0.0295119	67.3939	83.7333	1	1	ASD < TD
1.1.1.90: Aryl-alcohol dehydrogenase	0.0109915	0.0116388	76.9545	62.7	0.30303	0.111111	TD < ASD
1.10.9.1: Plastoquinol--plastocyanin reductase	0.020583	0.0232759	75.702	65.4556	0.181818	0.0444444	TD < ASD
1.17.98.1: Bile-acid 7-alpha-dehydroxylase	0.00864204	0.00910532	77.0556	62.4778	0.292929	0.111111	TD < ASD
1.2.7.5: Aldehyde ferredoxin oxidoreductase	0.00716434	0.00749269	78.6313	59.0111	0.727273	0.466667	TD < ASD
1.21.4.3: Sarcosine reductase	0.0271986	0.0276328	77.6111	61.2556	0.757576	0.644444	TD < ASD
1.21.98.1: Cyclic dehypoxanthinyl futalosine synthase	0.0121578	0.0125405	78.1616	60.0444	0.666667	0.444444	TD < ASD
1.3.1.6: Fumarate reductase (NADH)	0.0145854	0.0134593	69.4242	79.2667	0.0606061	0.2	ASD < TD
1.3.1.83: Geranylgeranyl diphosphate reductase	0.0213492	0.0281666	75.2323	66.4889	0.141414	0.0222222	TD < ASD
1.4.1.21: Aspartate dehydrogenase	0.0191494	0.0196011	77.9747	60.4556	1	1	TD < ASD
"1.5.1.29: Transferred entry: 1.5.1.38, 1.5.1.39 and 1.5.1.41"	0.00615812	0.00509435	70.2222	77.5111	0.010101	0.111111	ASD < TD
1.5.5.1: Electron-transferring-flavoprotein dehydrogenase	0.00478116	0.00505217	78.6869	58.8889	0.59596	0.333333	TD < ASD
1.8.4.12: Peptide-methionine (R)-S-oxide reductase	0.0447691	0.0450513	67.798	82.8444	1	1	ASD < TD
1.97.1.4: [Formate-C-acetyltransferase]-activating enzyme	0.0491163	0.0493697	77.1111	62.3556	1	1	TD < ASD
2.1.1.148: Thymidylate synthase (FAD)	0.0180066	0.0183935	78.0303	60.3333	1	1	TD < ASD
2.1.1.197: Malonyl-[acyl-carrier protein] O-methyltransferase	0.0332508	0.0335986	67.5152	83.4667	1	1	ASD < TD
2.1.1.63: Methylated-DNA--[protein]-cysteine S-methyltransferase	0.0171704	0.0175566	78.0707	60.2444	1	1	TD < ASD
2.1.1.79: Cyclopropane-fatty-acyl-phospholipid synthase	0.0447691	0.0450513	77.202	62.1556	1	1	TD < ASD
2.3.1.157: Glucosamine-1-phosphate N-acetyltransferase	0.00123108	0.00136759	65.1414	88.6889	0.585859	0.822222	ASD < TD
2.3.1.169: CO-methylating acetyl-CoA synthase	0.0487415	0.0491146	67.9141	82.5889	0.727273	0.844444	ASD < TD
2.3.1.222: Phosphate propanoyltransferase	0.00542596	0.0057317	78.9798	58.2444	1	1	TD < ASD
2.3.1.40: Acyl-[acyl-carrier-protein]--phospholipid O-acyltransferase	0.0445528	0.0407886	70.197	77.5667	0.0505051	0.155556	ASD < TD
2.3.2.3: Lysyltransferase	0.0222999	0.0227266	77.6263	61.2222	0.626263	0.444444	TD < ASD
2.3.2.8: Arginyltransferase	0.000444517	0.000538074	66.7374	85.1778	0.131313	0.377778	ASD < TD
2.3.3.1: Citrate (Si)-synthase	0.0136772	0.0141046	78.2576	59.8333	0.989899	0.955556	TD < ASD
2.4.1.230: Kojibiose phosphorylase	0.02676	0.0268997	68.6768	80.9111	0.181818	0.333333	ASD < TD
2.4.1.4: Amylosucrase	0.0225205	0.0229573	67.2071	84.1444	0.666667	0.933333	ASD < TD
2.4.2.6: Nucleoside deoxyribosyltransferase	0.0209522	0.0203382	76.1515	64.4667	0.232323	0.0666667	TD < ASD
"2.5.1.10: (2E,6E)-farnesyl diphosphate synthase"	0.0232662	0.0236493	67.1919	84.1778	1	1	ASD < TD
2.5.1.57: N-acylneuraminate-9-phosphate synthase	0.00221281	0.00239776	79.0303	58.1333	0.555556	0.244444	TD < ASD
2.6.1.62: Adenosylmethionine--8-amino-7-oxononanoate transaminase	0.0275686	0.02794	67.3434	83.8444	1	1	ASD < TD
2.7.1.48: Uridine kinase	0.0143286	0.014708	66.7778	85.0889	1	1	ASD < TD
2.7.10.2: Non-specific protein-tyrosine kinase	0.0173329	0.0177625	78.0606	60.2667	0.989899	1	TD < ASD
2.7.14.1: Protein arginine kinase	0.0283806	0.0288156	77.6263	61.2222	0.909091	0.911111	TD < ASD
2.7.3.3: Arginine kinase	0.00283807	0.00304802	65.8939	87.0333	0.474747	0.688889	ASD < TD
2.7.4.6: Nucleoside-diphosphate kinase	0.0303919	0.0308238	67.4343	83.6444	1	1	ASD < TD
2.7.7.22: Mannose-1-phosphate guanylyltransferase (GDP)	0.0245649	0.0250098	77.7576	60.9333	0.979798	0.955556	TD < ASD
2.7.7.42: [Glutamate--ammonia-ligase] adenylyltransferase	0.01877	0.0192077	67.0202	84.5556	0.808081	0.888889	ASD < TD
2.7.7.7: DNA-directed DNA polymerase	0.0294711	0.0298355	77.596	61.2889	1	1	TD < ASD
2.8.3.17: Cinnamoyl-CoA:phenyllactate CoA-transferase	0.037717	0.0381605	76.9444	62.7222	0.515152	0.311111	TD < ASD
3.1.1.6: Acetylesterase	0.0132023	0.014016	69.1869	79.7889	0.0808081	0.222222	ASD < TD
3.1.2.26: Bile-acid-CoA hydrolase	0.0303182	0.0308396	76.5	63.7	0.323232	0.177778	TD < ASD
3.1.3.2: Acid phosphatase	0.028893	0.0293514	67.3889	83.7444	1	1	ASD < TD
3.1.3.5: 5-nucleotidase	0.00106125	0.00119044	64.899	89.2222	1	1	ASD < TD
"3.1.3.83: D-glycero-alpha-D-manno-heptose-1,7-bisphosphate 7-phosphatase"	0.0297366	0.0301839	77.197	62.1667	0.525253	0.355556	TD < ASD
3.1.4.3: Phospholipase C	0.0165696	0.0186493	70.1818	77.6	0.030303	0.133333	ASD < TD
"3.1.4.37: 2,3-cyclic-nucleotide 3-phosphodiesterase"	0.0426444	0.0431007	68.197	81.9667	0.383838	0.555556	ASD < TD
"3.1.4.57: Phosphoribosyl 1,2-cyclic phosphate 1,2-diphosphodiesterase"	0.0144168	0.0148163	77.9596	60.4889	0.636364	0.377778	TD < ASD
3.2.1.1: Alpha-amylase	0.00329004	0.0035239	79.3434	57.4444	1	1	TD < ASD
"3.2.1.133: Glucan 1,4-alpha-maltohydrolase"	0.0240215	0.029354	75.2121	66.5333	0.141414	0.0222222	TD < ASD
3.2.1.169: Protein O-GlcNAcase	0.033914	0.0353688	70.1313	77.7111	0.0505051	0.155556	ASD < TD
3.2.1.178: Beta-porphyranase	0.0144818	0.0148887	67.2424	84.0667	0.373737	0.666667	ASD < TD
"3.2.1.3: Glucan 1,4-alpha-glucosidase"	0.0114321	0.0118482	67.5152	83.4667	0.272727	0.488889	ASD < TD
3.2.1.41: Pullulanase	0.0461809	0.0464539	77.1717	62.2222	1	1	TD < ASD
3.2.1.54: Cyclomaltodextrinase	0.0433365	0.0437814	76.6768	63.3111	0.454545	0.266667	TD < ASD
3.2.1.80: Fructan beta-fructosidase	0.0428932	0.0455154	69.8687	78.2889	0.0808081	0.2	ASD < TD
3.2.1.81: Beta-agarase	0.0117805	0.0121794	67.2121	84.1333	0.333333	0.622222	ASD < TD
3.2.1.96: Mannosyl-glycoprotein endo-beta-N-acetylglucosaminidase	0.0136836	0.0140861	66.8131	85.0111	0.626263	0.888889	ASD < TD
3.4.17.11: Glutamate carboxypeptidase	0.0144511	0.0148654	66.8182	85	0.757576	0.822222	ASD < TD
3.4.17.4: Gly-Xaa carboxypeptidase	0.0182818	0.0186997	67.1313	84.3111	0.59596	0.688889	ASD < TD
3.4.21.89: Signal peptidase I	0.0377492	0.0381594	77.3636	61.8	1	1	TD < ASD
3.4.21.96: Lactocepin	0.0421728	0.0416536	75.803	65.2333	0.242424	0.0888889	TD < ASD
3.4.23.36: Signal peptidase II	0.00182512	0.00199948	79.7475	56.5556	1	1	TD < ASD
3.4.24.13: IgA-specific metalloendopeptidase	0.0044627	0.00473778	66.596	85.4889	0.333333	0.577778	ASD < TD
3.4.24.3: Microbial collagenase	0.0125825	0.0161683	69.899	78.2222	0.040404	0.155556	ASD < TD
3.5.1.14: N-acyl-aliphatic-L-amino acid amidohydrolase	0.0461809	0.0464539	67.8283	82.7778	1	1	ASD < TD
3.5.1.24: Choloylglycine hydrolase	0.0446697	0.0450511	77.202	62.1556	1	1	TD < ASD
3.5.1.4: Amidase	0.000829888	0.000933298	79.803	56.4333	0.59596	0.333333	TD < ASD
3.5.1.78: Glutathionylspermidine amidase	0.00951873	0.00736677	69.7273	78.6	0.030303	0.155556	ASD < TD
3.5.1.87: N-carbamoyl-L-amino-acid hydrolase	0.0484897	0.0488706	67.8788	82.6667	0.979798	0.955556	ASD < TD
3.5.2.2: Dihydropyrimidinase	0.0134774	0.0138534	66.7273	85.2	1	1	ASD < TD
3.5.3.18: Dimethylargininase	0.0427165	0.0431086	77.1818	62.2	0.79798	0.488889	TD < ASD
3.6.1.45: UDP-sugar diphosphatase	0.0092354	0.0108279	68.4899	81.3222	0.121212	0.311111	ASD < TD
3.6.3.12: Potassium-transporting ATPase	0.0281245	0.0285598	77.6364	61.2	1	1	TD < ASD
3.6.3.15: Sodium-transporting two-sector ATPase	0.0329743	0.0334127	67.5101	83.4778	0.959596	0.955556	ASD < TD
3.6.3.31: Polyamine-transporting ATPase	0.0207307	0.0211174	77.9091	60.6	1	1	TD < ASD
3.6.3.38: Capsular-polysaccharide-transporting ATPase	0.0351913	0.0347223	68.8939	80.4333	0.171717	0.333333	ASD < TD
3.6.3.41: Heme-transporting ATPase	0.0303803	0.0308235	67.4343	83.6444	0.979798	1	ASD < TD
4.1.1.22: Histidine decarboxylase	0.0349411	0.0353593	77.3384	61.8556	0.69697	0.577778	TD < ASD
4.1.1.4: Acetoacetate decarboxylase	0.031055	0.0281156	74.7727	67.5	0.10101	0	TD < ASD
4.1.1.44: 4-carboxymuconolactone decarboxylase	0.0210987	0.0215255	77.6263	61.2222	0.59596	0.422222	TD < ASD
4.1.1.82: Phosphonopyruvate decarboxylase	0.0386169	0.0390344	67.9444	82.5222	0.424242	0.711111	ASD < TD
4.1.2.2: Ketotetrose-phosphate aldolase	0.0100887	0.0177925	69.4646	79.1778	0.0707071	0.2	ASD < TD
4.1.2.22: Fructose-6-phosphate phosphoketolase	0.00142546	0.00156867	65.6515	87.5667	0.393939	0.644444	ASD < TD
4.1.2.9: Phosphoketolase	1.99539e-05	2.25272e-05	65.0202	88.9556	0.141414	0.466667	ASD < TD
4.1.3.6: Citrate (pro-3S)-lyase	0.0366422	0.0369726	67.6061	83.2667	1	1	ASD < TD
4.1.99.1: Tryptophanase	0.0359436	0.0363901	77.4091	61.7	0.979798	0.977778	TD < ASD
"4.1.99.12: 3,4-dihydroxy-2-butanone-4-phosphate synthase"	0.00375279	0.00401517	65.7525	87.3444	1	1	ASD < TD
4.2.1.106: Bile-acid 7-alpha-dehydratase	0.00438271	0.00468499	77.8687	60.6889	0.363636	0.155556	TD < ASD
4.2.1.151: Chorismate dehydratase	0.0300923	0.030523	77.5202	61.4556	0.767677	0.622222	TD < ASD
4.2.1.17: Enoyl-CoA hydratase	0.0264206	0.0268828	67.3081	83.9222	1	1	ASD < TD
4.2.1.32: L(+)-tartrate dehydratase	0.0475261	0.047893	67.8586	82.7111	1	1	ASD < TD
"4.2.1.46: dTDP-glucose 4,6-dehydratase"	0.0133126	0.0136879	78.2828	59.7778	1	1	TD < ASD
"4.2.1.47: GDP-mannose 4,6-dehydratase"	0.0328156	0.0332403	67.5051	83.4889	1	1	ASD < TD
4.3.1.2: Methylaspartate ammonia-lyase	0.0418907	0.0422867	67.8939	82.6333	0.535354	0.733333	ASD < TD
4.4.1.21: S-ribosylhomocysteine lyase	0.0438482	0.0441361	67.7778	82.8889	1	1	ASD < TD
5.1.3.10: CDP-paratose 2-epimerase	0.0302656	0.0299147	69.1364	79.9	0.121212	0.288889	ASD < TD
5.1.3.21: Maltose epimerase	0.0133137	0.0107653	76.0202	64.7556	0.181818	0.0222222	TD < ASD
5.1.99.1: Methylmalonyl-CoA epimerase	0.0247563	0.0251907	77.7374	60.9778	0.878788	0.711111	TD < ASD
5.3.1.14: L-rhamnose isomerase	0.0297989	0.0301619	67.4141	83.6889	1	1	ASD < TD
5.3.1.25: L-fucose isomerase	0.015599	0.0159823	78.1515	60.0667	1	1	TD < ASD
5.4.2.9: Phosphoenolpyruvate mutase	0.0467408	0.0471324	68.1061	82.1667	0.434343	0.711111	ASD < TD
5.4.99.61: Precorrin-8X methylmutase	0.0571853	0.037977	74.5455	68	0.0909091	0	TD < ASD
6.1.1.12: Aspartate--tRNA ligase	0.0378357	0.0381596	67.6364	83.2	1	1	ASD < TD
6.1.1.18: Glutamine--tRNA ligase	0.0390619	0.0393788	77.3333	61.8667	1	1	TD < ASD
6.1.1.7: Alanine--tRNA ligase	0.0471427	0.0474093	77.1515	62.2667	1	1	TD < ASD
6.2.1.1: Acetate--CoA ligase	0.0258239	0.026286	77.7121	61.0333	0.949495	0.955556	TD < ASD
6.2.1.20: Long-chain-fatty-acid--[acyl-carrier-protein] ligase	0.0445528	0.0407886	70.197	77.5667	0.0505051	0.155556	ASD < TD
6.2.1.26: o-succinylbenzoate--CoA ligase	0.0496203	0.0498703	67.899	82.6222	1	1	ASD < TD
6.3.1.13: ligase	0.0226533	0.0231928	68.4091	81.5	0.20202	0.377778	ASD < TD
6.3.2.7: UDP-N-acetylmuramoyl-L-alanyl-D-glutamate--L-lysine ligase	0.00441916	0.0046819	66.0758	86.6333	0.525253	0.777778	ASD < TD
6.3.3.2: 5-formyltetrahydrofolate cyclo-ligase	0.0466597	0.0469296	77.1616	62.2444	1	1	TD < ASD
6.3.4.20: 7-cyano-7-deazaguanine synthase	1.15762e-05	1.76423e-05	62.4343	94.6444	1	1	ASD < TD

### Sheet: Table S6_sig_correlation_age
kraken2 results	r	pvalue	adj.p
f__Micrococcaceae	0.332965	0.00196968	0.156097
f__Neisseriaceae	0.378527	0.000384718	0.0609779
g__Neisseria	0.383095	0.000322207	0.0609779
g__Rothia	0.352098	0.00102152	0.116097
o__Neisseriales	0.336644	0.0017416	0.156097
s__Neisseria subflava	0.379078	0.000376633	0.0609779
s__Rothia mucilaginosa	0.350033	0.00109871	0.116097
s__Ruminococcus sp. JE7A12	0.445952	2.12e-05	0.0134722
Pathway
PWY-5667: CDP-diacylglycerol biosynthesis I	0.321978	0.00281983	0.558326
PWY0-1319: CDP-diacylglycerol biosynthesis II	0.322148	0.00280445	0.558326
metaphlan2 results
g__Atopobium	0.364113	0.000662078	0.16851
s__Peptostreptococcus_unclassified	0.346276	0.00125289	0.16851
s__Atopobium_parvulum	0.328212	0.0023041	0.16851
s__Atopobium_parvulum|t__GCF_000024225	0.328212	0.0023041	0.16851
o__Bacillales	0.325756	0.00249614	0.16851
s__Gemella_sanguinis	0.325306	0.00253292	0.16851
s__Gemella_sanguinis|t__GCF_000204335	0.325306	0.00253292	0.16851
f__Bacillales_noname	0.316493	0.00335664	0.16851
g__Gemella	0.316493	0.00335664	0.16851
g__Clostridiales_noname	-0.314618	0.00356008	0.16851
s__Clostridiales_bacterium_1_7_47FAA	-0.314618	0.00356008	0.16851
s__Clostridiales_bacterium_1_7_47FAA|t__GCF_000155435	-0.314618	0.00356008	0.16851
f__Micrococcaceae	0.300059	0.00555279	0.203456
